# A foundation model for generalizable cancer diagnosis and survival prediction from histopathological images

**DOI:** 10.1101/2024.05.16.594499

**Authors:** Zhaochang Yang, Ting Wei, Ying Liang, Xin Yuan, Ruitian Gao, Yujia Xia, Jie Zhou, Yue Zhang, Zhangsheng Yu

**Affiliations:** Department of Bioinformatics and Biostatistics, School of Life Sciences and Biotechnology, Shanghai Jiao Tong University, Shanghai, China; Clinical Research Institute, Shanghai Jiao Tong University School of Medicine, Shanghai, China; SJTU-Yale Joint Center for Biostatistics and Data Science, Shanghai Jiao Tong University, Shanghai 200240, China; School of Mathematical sciences, Shanghai Jiao Tong University, shanghai, China

## Abstract

Computational pathology, utilizing whole slide image (WSI) for pathological diagnosis, has advanced the development of intelligent healthcare. However, the scarcity of annotated data and histological differences hinder the general application of existing methods. Extensive histopathological data and the robustness of self-supervised models in small-scale data demonstrate promising prospects for developing foundation pathology models. Due to the need for deployment, lightweight foundation models also need to be developed. In this work, we propose the BEPH (**BE**iT-based model **P**re-training on **H**istopathological images), a general lightweight foundation model that leverages self-supervised learning to learn meaningful representations from 11 million unlabeled histopathological images. These representations are then efficiently adapted to various tasks, including 2 cancer patch-level recognition tasks, 3 cancer WSI-level classification tasks, and 6 cancer subtypes survival prediction tasks. Experimental results demonstrate that our model consistently outperforms several comparative models with similar parameters, even with limited training data reduced to 50%. Especially when the downstream structure is the same, the model can improve ResNet and DINO by up to a maximum increase of 8.8% and 7.2% (WSI level classification), and 6.44% and 3.28% on average (survival prediction), respectively. Therefore, BEPH offers a universal solution to enhance model performance, reduce the burden of expert annotations, and enable widespread clinical applications of artificial intelligence. The code and models can be obtained at https://github.com/Zhcyoung/BEPH. And currently, online fine-tuning of WSI classification tasks is available for use on http://yulab-sjtu.natapp1.cc/BEPH.
