## Supplementary material for "A foundation model for generalizable cancer diagnosis and survival prediction from histopathological images": All numerical results of training

### Sheet: patch level --BreakHis
patient level
Method		40X_mean	100X_mean	200X_mean	400X_mean	Mean_resolution
SW	CNN	88.6±5.6	84.5±2.4	85.3±3.8	81.7±3	85.02±4.17
Deep		84±6.9	83.9±5.9	86.3±3.5	82.1±2.4	84.07±4.67
GLPB		84.5±4.2	83.5±2	89.6±5	88.2±4	86.45±3.8
RPDB		92.02±0.9	90.21±2.4	81.94±1.7	80.09±0.7	88.06±1.4
MIL-NP	weakly supervised	92.1±5.9	89.1±5.2	87.2±4.3	82.7±3	87.77±4.6
MILCNN		86.9±5.4	85.7±4.8	85.9±3.9	83.4±5.3	85.47±4.85
MPCS-RP	self-supervised	93.26±3.48	93.57±3.36	92.23±3.21	89.57±3.79	92.15±3.46
BEPH		95.28±0.59	96.45±1.35	92.37±0.61	92.07±3	94.05±1.93
image level
Method		40X_mean	100X_mean	200X_mean	400X_mean	Mean_resolution
SW	CNN	89.6±6.58	85.01±6.58	84±3.2	80.8±3.1	84.85±4.42
Deep		84.6±2.9	84.8±4.2	84.2±1.7	81.6±3.7	83.8±3.13
GLPB		82.1±6.4	81.4±4.8	88.4±5	87.2±4.5	84.78±5.18
RPDB		94.26±3.2	92.71±0.4	83.9±2.8	82.74±1.5	88.4±1.98
MIL-NP	weakly supervised	87.8±5.6	85.6±4.3	80.8±2.8	82.9±4.1	84.2±4.2
MILCNN		86.1±4.28	83.8±3	80.2±2.6	80.6±4.6	82.68±3.62
MPCS-RP	self-supervised	93.45±3.55	93.38±2.8	92.28±3.49	89.81±3.15	92.23±3.24
BEPH		93.93±0.31	96.74±1.17	92.72±0.07	91.22±1.19	93.65±0.685
Method	Accuracy(%)
shallow-CNN	97.89
CNN-D	94.6
Alex-Net	97.26
ResNet-18	98.8
ResNet-34	99.18
ResNet-50	99.6
ResNet-101	99.8
VGG19	98.93
EfficientNet-B0	98.67
DARC-ConvNets	99.97±0.02
MorphAttnNet	98.04

### Sheet: WSI classification
BRCA Subtypes Classification
	test_auc_0.25	test_auc_0.5	test_auc_0.75	test_auc
BEPH	0.8547±0.0433	0.925±0.025	0.9482±0.03	0.946±0.0188
HIPT	0.8207±0.0656	--	--	0.8741±0.0566
MIL	0.6725±0.1062	--	--	0.778±0.0862
CLAM_SB(ResNet)	0.7684±0.0626	--	--	0.8268±0.0238
CLAM_SB(DINO)	0.7961±0.0599	--	--	0.8585±0.0632
GCN-MIL	0.7274±0.0724	--	--	0.8404±0.069
DS-MIL	0.7603±0.0839	--	--	0.8377±0.0705
DeepAttnMISL	0.6853±0.1044	--	--	0.784±0.0579
Kidney Subtypes Classification
	test_auc_0.25	test_auc_0.5	test_auc_0.75	test_auc
BEPH	0.9844±0.0027	0.9879±0.0037	0.988±0.0042	0.9941±0.0013
HIPT	0.974±0.0112	--	--	0.9802±0.0122
MIL	0.9035±0.0518	--	--	0.9594±0.0142
CLAM_SB(ResNet)	0.9216±0.0196	--	--	0.97±0.0246
CLAM_SB(DINO)	0.9573±0.0118	--	--	0.9733±0.0166
GCN-MIL	0.9234±0.0118	--	--	0.9569±0.0118
DS-MIL	0.9487±0.0262	--	--	0.9714±0.0153
DeepAttnMISL	0.9036±0.0231	--	--	0.9427±0.0154
Lung Subtypes Classification
	test_auc_0.25	test_auc_0.5	test_auc_0.75	test_auc
BEPH	0.9095±0.0315	0.9486±0.0096	0.965±0.01	0.9719±0.0051
HIPT	0.9226±0.0191	--	--	0.9516±0.0201
MIL	0.8573±0.0557	--	--	0.8916±0.0395
CLAM_SB(ResNet)	0.7489±0.1137	--	--	0.9086±0.0388
CLAM_SB(DINO)	0.8522±0.0323	--	--	0.9283±0.02
GCN-MIL	0.7481±0.0471	--	--	0.8312±0.0326
DS-MIL	0.7868±0.0692	--	--	0.9201±0.0229
DeepAttnMISL	0.6626±0.073	--	--	0.7777±0.0425

### Sheet: WSI survival
Method	BRCA	CCRCC	CRC	PRCC	LUAD	STAD
ABMIL	0.4871±0.0706	0.5612±0.0659	0.5656±0.0669	0.6712±0.0683	0.584±0.0481	0.5618±0.0439
DS-MIL	0.5338±0.0539	0.591±0.0834	0.5382±0.044	0.636±0.059	0.5918±0.0626	0.5131±0.062
GCN-MIL	0.4722±0.0183	0.5484±0.0511	0.4702±0.0477	0.6539±0.1195	0.5373±0.0543	0.5459±0.042
DeepAttnMISL	0.4716±0.0207	0.5207±0.0749	0.5613±0.0786	0.4718±0.1448	0.563±0.0327	0.5633±0.0596
HIPT	0.6344±0.0449	0.6416±0.0251	0.6081±0.0784	0.6698±0.0584	0.5377±0.0397	0.57±0.072
CLAMSurvival(ResNet)	0.5946±0.0484	0.6466±0.0405	0.5502±0.1187	0.599±0.1368	0.552±0.1002	0.5119±0.0882
CLAMSurvival(DINO)	0.5987±0.0316	0.6555±0.0807	0.6207±0.0399	0.6974±0.1105	0.5687±0.0549	0.584±0.0428
BEPH	0.6643±0.033	0.6685±0.0386	0.6758±0.0721	0.7135±0.1557	0.6039±0.0762	0.5941±0.0478

### Sheet: Ablation test
Patch level
	BreakHis（Mean resolution）						LC25000 (Lung cancer subtypes)
	Patient Level Accuracy			Image Level Accuracy			Accuracy
BEPH-ImageNet	92.60±2.324			92.25±1.888			98.08%±1.04
BEPH	94.05±0.9928			93.65±0.6730			98.99%±0.36
Mean resolution：The average results for 40X, 100X, 200X, and 400X magnifications.
WSl weakly Classification
Architecture	BRCA Subtyping		NSCLC Subtyping		RCC Subtyping
	25% Training	100% Training	25% Training	100% Training	25% Training	100% Training
BEiT_Imagenet	0.8367±0.0653	0.9408±0.0159	0.8788±0.0218	0.9270±0.0131	0.9802±0.0097	0.9907±0.0062
BEiT_Cancer	0.8547±0.0432	0.9460±0.0188	0.9095±0.0332	0.9719 ±0.005	0.9844±0.009	0.9941±0.0013
Survival prediction
Architecture	BRCA	CCRCC	CRC	PRCC	LUAD	STAD
BEiT_Imagenet	0.6440±0.0354	0.6826±0.0569	0.6677±0.0685	0.6740±0.1306	0.5587±0.1024	0.5575±0.0584
BEiT_Cancer	0.6643±0.033	0.6685±0.0386	0.6758±0.0721	0.7135±0.1557	0.6039±0.0762	0.5941±0.0478
